# *RADIALIS* origin and expression suggest ancestral function in female organs of seed plants

**DOI:** 10.1101/2025.07.30.667799

**Authors:** Aniket Sengupta, Dianella G. Howarth

## Abstract

**Premise of the study:** Pairs of protein homologs may participate in competitive interactions to define morphology. How these competitive pairs evolve, whether they evolve repeatedly, and how they affect the origin of novel features are open questions. Ovules/seeds are a major innovation in plants, a trait that evolved in the ancestor of all seed plants. Within seed plants, flowers and fruits are synapomorphies arising within angiosperms, while gymnosperms retain the ancestral absence of these structures. RADIALIS and DIVARICATA are two MYB homologs whose competitive interaction is involved in fruit/carpel development and flower symmetry.

RADIALIS have a protein-binding domain, but DIVARICATA have an additional DNA-binding domain.

**Methods:** We reconstructed the phylogenetic history of these genes with a Bayesian approach. We tested the expression of these genes in *Ginkgo biloba* with real-time PCR.

**Key results:** We demonstrate that *DIVARICATA* genes underwent two rounds of duplications at the base of vascular plants forming three clades: *DIV-A*, *DIV-B*, and *DIV-C*. We show that *RADIALIS* homologs evolved only once: from *DIV-C* at the base of seed plants, mediated by a premature stop codon likely generated by a single-base substitution. We surveyed the expression pattern of these genes for the first time in a gymnosperm, *Ginkgo biloba*. We find that *Ginkgo biloba RADIALIS* genes often have higher expression in ovules. This is consistent with the expression and function of RADIALIS in angiosperm carpels.

**Conclusions:** Our work provides suggestive evidence that the evolution of seed habit may be associated with the origin of the silencing peptide RADIALIS.

**Significance Statement:** We determine the origin of *RAD* genes from *DIV* genes near the base of seed plants through truncation caused by an early stop codon. We found that the *RAD* genes of the early-diverging gymnosperm *Ginkgo biloba* have a high expression in the female organs, similar to that of many flowering plants, suggesting a possible role of RAD genes in female organs across seed plants.
