## Supplementary material for "*RADIALIS* origin and expression suggest ancestral function in female organs of seed plants": Supplementary tables.xlsx

### Sheet: Sup. Table 1
Supplementary table 1. Source of RAD and DIV genes used in phylogenetic analysis.
Name	Identifier and code	Source
Amborella trichopoda DIV-like1	ATR0618G408.1	AMBORELLA GENOME PROJECT, Albert VA, Barbazuk WB, dePamphilis CW, Der JP, Leebens-Mack J, Ma H, Palmer JD, Rounsley S, Sankoff D, et al (2013) The Amborella Genome and the Evolution of Flowering Plants. Science 342: 1241089 PLAZA at https://bioinformatics.psb.ugent.be/plaza
Amborella trichopoda DIV-like2	ATR0317G101.1
Amborella trichopoda DIV-like3	ATR0618G132.1 manually predicted
Amborella trichopoda DIV-like4	ATR0807G129.1 manually predicted
Amborella trichopoda DIV-like5	ATR0314G037.1 manually predicted; has a MYB2-like domain that has many deletions/insertions creating stop codons.
Amborella trichopoda RAD-like1	ATR0568G036.1
Amborella trichopoda RAD-like2	ATR0796G320.1
Amborella trichopoda RAD-like3	ATR0796G172.1
Antirrhinum majus DIV	gi 18874262 Am06g28300.T01	Li M, Zhang D, Gao Q, Luo Y, Zhang H, Ma B, Chen C, Whibley A, Zhang Y, Cao Y, et al (2019) Genome structure and evolution of Antirrhinum majus L. Nat Plants 5: 174 http://bioinfo.sibs.ac.cn/Am/download_v3.php Genbank at https://www.ncbi.nlm.nih.gov/genbank/
Antirrhinum majus DIV-like1	gb AY077454.1 Am02g27700.T01
Antirrhinum majus DIV-like2	Am07g01270.T01 sc50
Antirrhinum majus DIV-like3	Am04g14810.T01 sc57
Antirrhinum majus DIV-like4	Am04g25700.T01 sc92
Antirrhinum majus DIV-like5	Am01g25040.T01 sc96
Antirrhinum majus DIV-like6	Am08g35450.T01 sc174
Antirrhinum majus DIV-like7	Am04g40570.T01 sc211
Antirrhinum majus DIV-like8	Am07g24490.T01 sc311
Antirrhinum majus DIV-like9	Am01g08180.T01 sc350
Antirrhinum majus DIV-like10	Am01g06640.T01 sc390
Antirrhinum majus DIV-like11	Am04g19600.T01 sc460
Antirrhinum majus DIV-like12	Am07g36510.T01 sc472
Antirrhinum majus DIV-like13	Am04g19670.T01 sc460
Antirrhinum majus DIV-like14	sc144 putativey Am01g52140.T01
Antirrhinum majus RAD	gi 61652984 Am08g05060.T01
Antirrhinum majus RAD-like1	gb AJ791699.1 Am06g31570.T01 sc985
Antirrhinum majus RAD-like2	gb DQ375230.1 Am05g02290.T01 sc380
Antirrhinum majus RAD-like3	gi 112292437 Am01g45540.T01
Antirrhinum majus RAD-like4	gb DQ375228.1 partial putatively Am07g10810.T01 sc710
Antirrhinum majus RAD-like5	gb AJ793240.1
Antirrhinum majus RAD-like6	Am01g06170.T01 sc788
Antirrhinum majus RAD-like7	Am08g05030.T01 sc206
Antirrhinum majus RAD-like8	Am01g45570.T01 sc1210
Antirrhinum majus RAD-like9	Am05g44710.T01 sc449
Aquilegia caerulea DIV-like1	Aqcoe1G083200	Phytozome at https://phytozome-next.jgi.doe.gov/
Aquilegia caerulea DIV-like2	Aqcoe2G103600
Aquilegia caerulea DIV-like3	Aqcoe1G438900
Aquilegia caerulea DIV-like4	Aqcoe2G113900
Aquilegia caerulea DIV-like5	Aqcoe3G049600
Aquilegia caerulea DIV-like6	Aqcoe3G439300
Aquilegia caerulea DIV-like7	Aqcoe6G166200 MYB2 domain with stop codon
Aquilegia caerulea DIV-like8	Aqcoe5G336900 manually predicted
Aquilegia caerulea RAD-like1	Aqcoe4G210500
Aquilegia caerulea RAD-like2	Aqcoe6G121800
Aquilegia caerulea RAD-like3	Aqcoe5G189000
Aquilegia caerulea RAD-like4	Aqcoe6G120300
Aquilegia caerulea RAD-like5	Aqcoe5G191400
Aquilegia caerulea RAD-like6	Aqcoe2G250000
Aquilegia caerulea RAD-like7	Aqcoe7G095400
Arabidopsis thaliana DIV-like10	NM_103794 AT1G49010	Genbank at https://www.ncbi.nlm.nih.gov/bioproject/PRJNA116
Arabidopsis thaliana DIV-like3	NM_129365 AT2G38090
Arabidopsis thaliana DIV-like11	NM_111894 AT3G10580
Arabidopsis thalianaDIV-like13	NM_148704 AT3G10585
Arabidopsis thaliana DIV-like14	NM_111895 AT3G10590
Arabidopsis thaliana DIV-like5	NM_180227 AT3G11280
Arabidopsis thaliana DIV-like12	NM_117013 AT4G09450
Arabidopsis thaliana DIV-like4	NM_120198 AT5G01200
Arabidopsis thaliana DIV2 AT5G04760	NM_120558 AT5G04760
Arabidopsis thaliana DIV-like6	NM_001342835 AT5G05790
Arabidopsis thaliana DIV-like8	NM_120937 AT5G08520
Arabidopsis thaliana DIV-like9	NM_122270 AT5G23650
Arabidopsis thaliana DIV1	NM_125280 AT5G58900
Arabidopsis thaliana RAD-like1	At4g39250 NM_120086
Arabidopsis thaliana RAD-like2	At2g21650 NM_127736
Arabidopsis thaliana RAD-like3	At4g36570 NM_119820
Arabidopsis thaliana RAD-like4	At2g18330 NM_001084443
Arabidopsis thaliana RAD-like5	AT1G19510 NM_101808
Arabidopsis thaliana RAD-like6	At1g75250 NM_001084356.3
Azolla filiculoides DIV-like1	Azfi_s0129 manually predicted	Fern Base at https://fernbase.org/ (Azolla_filiculoides.genome_v1.2)
Azolla filiculoides DIV-like2	Azfi_s0035 manually predicted
Azolla filiculoides DIV-like3	Azfi_s0087 manually predicted
Azolla filiculoides DIV-like4	Azfi_s3749 manually predicted
Chara braunii DIV-like1	BFEA01000398 sc422 43811	Genbank at https://www.ncbi.nlm.nih.gov/genome?LinkName=bioproject_genome&from_uid=495940
Chlamydomonas reinhardtii DIV-like1	Cre10.g430750.t1.1	Phytozome at https://phytozome-next.jgi.doe.gov/
Chlorella variabilis DIV-like1	XM_005844116.1	GreenHouse at https://greenhouse.lanl.gov/greenhouse/
Ginkgo biloba DIV-like1	Gb_28292	Guan R, Zhao Y, Zhang H, Fan G, Liu X, Zhou W, Shi C, Wang J, Liu W, Liang X, et al (2016) Draft genome of the living fossil Ginkgo biloba. GigaScience. doi: 10.1186/s13742-016-0154-1
Ginkgo biloba DIV-like2	Gb_11171
Ginkgo biloba DIV-like3	Gb_05002
Ginkgo biloba DIV-like4	Gb_28483
Ginkgo biloba DIV-like5	(similar to Gb_00887)
Ginkgo biloba RAD-like1	Gb_25503
Ginkgo biloba RAD-like2	c27220_g1 (similar to Gb_08692)
Ginkgo biloba RAD-like3	Gb_35973
Gnetum montanum DIV-like1	TnS000387913t07	DataDryad at https://datadryad.org/stash/dataset/doi:10.5061/dryad.0vm37 Wan T, Liu Z-M, Li L-F, Leitch AR, Leitch IJ, Lohaus R, Liu Z-J, Xin H-P, Gong Y-B, Liu Y, et al (2018) A genome for gnetophytes and early evolution of seed plants. Nat Plants 4: 82–89
Gnetum montanum DIV-like2	TnS000498063t53
Gnetum montanum DIV-like3	TnS000760479t01
Gnetum montanum DIV-like4	TnS000471965t04
Gnetum montanum DIV-like5	TnS001017235t01
Gnetum montanum RAD-like1	TnS000408231t01
Gnetum montanum RAD-like2	TnS000895379t01
Gnetum montanum RAD-like3	TnS000408231t03
Gnetum montanum RAD-like4	TnS000895379t02
Gnetum montanum RAD-like5	TnS000895379t03
Lonicera japonica DIV1A	Lj2C1077G5 Chr2	Pu X, Li Z, Tian Y, Gao R, Hao L, Hu Y, He C, Sun W, Xu M, Peters RJ, et al (2020) The honeysuckle genome provides insight into the molecular mechanism of carotenoid metabolism underlying dynamic flower coloration. New Phytol 227: 930–943 Received via email from author Xiangdong Pu.
Lonicera japonica DIV1B	Lj1A142T70 Chr1
Lonicera japonica DIV2A	Lj8A72T24 Chr8
Lonicera japonica DIV2B	Lj1C950G6 Chr1
Lonicera japonica DIV3A	Lj3C956T7 Chr3
Lonicera japonica DIV3B	Lj2C80T8 Chr2
Lonicera japonica DIV4A	Lj6C712G7 Chr6
Lonicera japonica DIV4B	Lj6A707G44 Chr6
Lonicera japonica DIV5	Lj2A33T60 Chr2
Lonicera japonica DIV6	Lj3A925G68-manually predicted Chr3
Lonicera japonica DIV7	Lj3A846T61 Chr3
Lonicera japonica RAD1A	Chr2 45421406-45421648
Lonicera japonica RAD1B	Chr4 20285632-20285874
Lonicera japonica RAD2A	Chr5 19631087-19630120
Lonicera japonica RAD2B-1	Chr9 37266576-37270328bp
Lonicera japonica RAD2B-2	Chr4 34408605-34414889bp
Lonicera japonica RAD2B-3	Chr9 37062285-37062435bp
Lonicera japonica RAD2B-4	Chr3 88274499-88274636bp
Lonicera japonica RAD3A	Chr4 3819969-3820530bp
Lonicera japonica RAD3B	Chr4 78761374-78760900bp
Lonicera japonica RAD4	Chr4 20152529-20152795
Lonicera japonica RAD5A	Chr9 37164693-37163344bp
Lonicera japonica RAD5B	Chr9 37363912-37362568bp
Lonicera japonica RAD6	Chr4 3949370-3949636bp
Lonicera japonica RAD7	Lj4C787G1 Chr4
Lonicera japonica RAD8	Chr1 921581-921032bp
Marchantia polymorpha DIV-like1	Mapoly0143s0011.1	MarpolBase at http://marchantia.info/download/
Marchantia polymorpha DIV-like2	Mapoly0026s0070.1
Micromonas pusilla DIV-like1	NW_003315893	Genbank at https://www.ncbi.nlm.nih.gov/genome/501
Nymphaea colorata DIV-like1	NC_045138 LOC116246089	Genbank at https://www.ncbi.nlm.nih.gov/genome/?term=txid210225[Organism:noexp]
Nymphaea colorata DIV-like2	NC_045138 LOC116259412
Nymphaea colorata DIV-like3	NC_045139 LOC116247459
Nymphaea colorata DIV-like4	NC_045139 LOC116247890
Nymphaea colorata DIV-like5	NC_045146 LOC116260227
Nymphaea colorata DIV-like6	NC_045142 LOC116254851
Nymphaea colorata DIV-like7	NC_045143 LOC116255981
Nymphaea colorata RAD-like1	NC_045149 LOC116266027
Nymphaea colorata RAD-like2	NC_045141 LOC116252505
Nymphaea colorata RAD-like3	NC_045149 LOC116266077
Nymphaea colorata RAD-like4	NC_045147 LOC116261725
Nymphaea colorata RAD-like5	NC_045147 LOC116261842
Nymphaea colorata RAD-like6	NC_045142 LOC116254746
Nymphaea colorata RAD-like7	NC_045147 LOC116262814
Ostreococcus tauri DIV-like1	OT_ostta03g02980 XM_003078162.2 NC_014428	Genbank at https://www.ncbi.nlm.nih.gov/genome/373
Phalaenopsis equestris DIV-like1	PEQU_28155.1	PLAZA at https://bioinformatics.psb.ugent.be/plaza
Phalaenopsis equestris DIV-like2	PEQU_00313.1
Phalaenopsis equestris DIV-like3	PEQU_02344.1
Phalaenopsis equestris DIV-like4	PEQU_41557.1
Phalaenopsis equestris DIV-like5	PEQU_37054.1
Phalaenopsis equestris DIV-like6	PEQU_21184.1
Phalaenopsis equestris DIV-like7	PEQU_03826.1
Phalaenopsis equestris DIV-like8	PEQU_09358.1
Phalaenopsis equestris RAD-like1	PEQU_08237.1
Phalaenopsis equestris RAD-like2	PEQU_40552.1
Phalaenopsis equestris RAD-like3	PEQU_31458.1
Phalaenopsis equestris RAD-like4	PEQU_25415.1
Phalaenopsis equestris RAD-like5	PEQU_05110.1
Physcomitrella patens DIV-like1	LOC112277878 XM_024510674 variant X1	Genbank at https://www.ncbi.nlm.nih.gov/genbank/
Physcomitrella patens DIV-like2	LOC112281124 XM_024517324 variant X2
Picea glauca DIV-like1	clone GQ03716_N24 BT116343	Genbank at https://www.ncbi.nlm.nih.gov/genbank/
Picea glauca DIV-like2	clone GQ04105_B09 BT119397
Picea glauca DIV-like3	clone GQ03101_N16 BT107022
Picea glauca RAD-like1	clone GQ0207_B03 BT103128. Not included in the alignment and tree because the sequence is short due to an early stop codon.
Picea glauca RAD-like2	clone GQ03210_P07 BT109637
Picea glauca RAD-like3	clone GQ03213_O06 BT109933
Picea glauca RAD-like4	clone GQ03411_B22 BT113498
Picea glauca RAD-like5	clone GQ03413_A01 BT113557
Picea glauca RAD-like6	clone GQ03511_P20 BT114291
Picea glauca RAD-like7	clone GQ03619_M05 BT115519
Salvinia cucullata DIV-like1	Sacu_v1.1_s0061 (60127-58506) manually predicted	Fern Base at https://fernbase.org/ (Azolla_filiculoides.genome_v1.2)
Salvinia cucullata DIV-like2	Sacu_v1.1_s0106 (177570-175393) manually predicted
Salvinia cucullata DIV-like3	Sacu_v1.1_s0057 (765715-764263) manually predicted
Salvinia cucullata DIV-like4	Sacu_v1.1_s0070 (504136-507669) manually predicted
Solanum lycopersicum DIV-like1	Solyc03g096350.2.1	https://solgenomics.net/ (ITAG4.0)
Solanum lycopersicum DIV-like2	Solyc03g119740.2.1
Solanum lycopersicum DIV-like3	Solyc04g008870.2.1
Solanum lycopersicum DIV-like4	Solyc05g052610.2.1
Solanum lycopersicum DIV-like5	MYBI Solyc05g055240.2.1
Solanum lycopersicum DIV-like6	Solyc06g076770.2.1
Solanum lycopersicum DIV-like7	Solyc09g014250.2.1
Solanum lycopersicum DIV-like8	Solyc10g076820.1.1
Solanum lycopersicum DIV-like9	Solyc11g071500.1.1
Solanum lycopersicum DIV-like10	Solyc11g006720.1.1
Solanum lycopersicum RAD-like1	Solyc01g109670.2.1
Solanum lycopersicum RAD-like2	Solyc01g109690.1.1
Solanum lycopersicum RAD-like3	Solyc04g080500.2.1
Solanum lycopersicum RAD-like4	FSM1 Solyc10g052470.1.1
Solanum lycopersicum RAD-like5	Solyc10g080920.1.1
Solanum lycopersicum RAD-like6	Solyc12g089170.1.1
Solanum lycopersicum RAD-like7	Solyc12g089190.1.1
Solanum lycopersicum RAD-like8	Solyc02g085145.1.1
Solanum lycopersicum RAD-like9	Solyc04g150172.1.1
Solanum lycopersicum RAD-like10	Solyc05g014570.1.1
Vitis vinifera DIV-like1	LOC100244612 XP_002268402.4	Genbank at https://www.ncbi.nlm.nih.gov/genome/?term=txid29760[orgn] EnsemlPlants at https://plants.ensembl.org/index.html
Vitis vinifera DIV-like2	LOC100259989 XP_002268293.2
Vitis vinifera DIV-like3	LOC100253165 XP_002268137.2
Vitis vinifera DIV-like4	LOC100240851 XP_002265709.2
Vitis vinifera DIV-like5	LOC100245951 XP_002264395.2
Vitis vinifera DIV-like6	LOC100268113 XP_010655991.1
Vitis vinifera DIV-like7	LOC100263868 XP_002273261.1
Vitis vinifera DIV-like8	LOC100244960 XP_002280403.1
Vitis vinifera DIV-like9	LOC100263069 XP_010654186.1
Vitis vinifera DIV-like10	LOC100255200 XP_002275014.1
Vitis vinifera DIV-like11	LOC100245771 XP_002274167.1
Vitis vinifera DIV-like12	LOC100252776 XP_002264197.1
Vitis vinifera DIV-like13	LOC100242224 XP_002274908.2
Vitis vinifera DIV-like14	LOC104879931 XP_010652910.1
Vitis vinifera RAD-like1	LOC100853747 XP_003631660.1
Vitis vinifera RAD-like2	LOC100255743 XP_010664694.1
Vitis vinifera RAD-like3	LOC100853961 XP_003631666.1
Vitis vinifera RAD-like4	LOC100853998 XP_003631667.1
Vitis vinifera RAD-like5	LOC100246097 XP_010649137.1
Vitis vinifera RAD-like6	LOC100248845 XP_002282280.1
Vitis vinifera RAD-like7	LOC100250300 XP_002281797.1

### Sheet: Sup. Table 2
Supplementary Table 2. Primers for quantitative real-time PCR of Ginkgo biloba DIV and RAD genes
Gene	Forward primer 5′–3′	Reverse primer 5′–3′
Ginkgo biloba HAS28 F1 Gb_13272	CAGAACAAGCGAGGAAAG	CCAGACAAGGCAAGGATA
Ginkgo biloba RAD-like1 Gb_25503	CTGAGTAGCAGGAGGAGTGT	TGTTTTCCTCAGCGCTCCAT
Ginkgo biloba RAD-like2 c27220_g1 (similar to Gb_08692)	TTCGTGTGACCACCCTTCTC	GGGCAGTCCACACTCCTTTA
Ginkgo biloba RAD-like3 Gb_35973 (c33366_g1)	CACCCAAGTGCAGCATTGTA	TCAGAGAACGACCTGCCATG
Ginkgo biloba DIV-like1 Gb_28292 c42366_g1	GGCTTGGAGGTCATTTCCCT	TGATTCAGGCGGGCAAGATA
Ginkgo biloba DIV-like2 Gb_11171	GCCTCAGCCAACAATGCATA	TCCCCTACATTACCAGTGCA
Ginkgo biloba DIV-like3 Gb_05002 c20504_g1	CATGCTGCAGAGGTGATCAT	TGGCTGCAATCCACTGGTTA
Ginkgo biloba DIV-like4 Gb_28483 c47549_g1	AGAGAGGGCTTGGAGGTCAT	TGTTGGTTTATCCCGCCTCT
Ginkgo biloba DIV-like5 (similar to Gb_00887)	AATTTAGGCCTTGGCGTGTG	CGGTGCGTGACATGAATCAT
